# Dating *Alphaproteobacteria* evolution with eukaryotic fossils

**DOI:** 10.1101/2020.09.08.285460

**Authors:** Sishuo Wang, Haiwei Luo

## Abstract

Elucidating the timescale of evolution of bacteria is key to testing hypotheses on their co-evolution with eukaryotic hosts, which, however, is largely limited by the scarcity of bacterial fossils. Here, we incorporate eukaryotic fossils to date the divergence times of *Alphaproteobacteria*, based on the endosymbiosis theory that mitochondria evolved from an alphaproteobacterial lineage. We estimate that *Alphaproteobacteria* arose ~1900 million years (Ma) ago, followed by rapid divergence of their major clades. We show that the origin of *Rickettsiales*, an order of obligate intracellular bacteria whose hosts are mostly animals, predates the emergence of animals for ~700 Ma but coincides with that of eukaryotes. This, together with reconstruction of ancestral hosts, strongly suggests that early *Rickettsiales* lineages had established previously underappreciated interactions with unicellular eukaryotes. Our mitochondria-based approach displays higher precision and robustness to uncertainties compared with the traditional strategy using cyanobacterial fossils, and suggests that previous applications using divergence times of the modern hosts of symbiotic bacteria to date the bacterial tree of life may need to be revisited.
