## Supplementary material for "Dating *Alphaproteobacteria* evolution with eukaryotic fossils": Datasets S1-S3

### Sheet: Dataset_S1
Dataset S1. Genes used in MCMCTree analysis.
Mitochondria-based strategy (mito-encoded)
MitoCOG0059
MitoCOG0133
MitoCOG0004
MitoCOG0011
MitoCOG0040
MitoCOG0003
MitoCOG0005
MitoCOG0012
MitoCOG0066
MitoCOG0001
MitoCOG0008
MitoCOG0009
MitoCOG0010
MitoCOG0031
MitoCOG0071
MitoCOG0043
MitoCOG0060
MitoCOG0039
MitoCOG0027
MitoCOG0053
MitoCOG0030
MitoCOG0055
MitoCOG0067
MitoCOG0052
Mitochondria-based strategy (nuclear-encoded)
AFG1
bioC
cox11
dnaK
duf185
engA
erpA
gidA
groEL
grpE
hesB
nuoC
nuoD
nuoF
nuoG
nuoI
petA
rpl3
sdhB
sucD
trmE
ybjS
Cyanobacteria-based strategy
DnaN
FusA
IF-2
NusG
RplA
RplB
RplC
RplE
RplF
RplK
RplM
RplP
RpoA
RpoB
RpoC
RpsB
RpsC
RpsD
RpsE
RpsG
RpsI
RpsK
SecY
TsaD
TufB

### Sheet: Dataset_S2
Dataset S2. Different dating schemes used in MCMCTree analysis. The relationships between the node ids and their phylogenetic placement are illustrated in Fig. S2.
Phanerozoic fossils	Proterozoic fossils
Mito-encoded dataset
Dating scheme	Clock model	Sigma	Partitions	Root	Node 1	Node 2	Node 3	Node 4	Node a
Best-practiced	AR	0.1	full	2226-2834	125-250	450-509	>550	>1033
Phan	AR	0.1	full	2226-2834	125-250	450-509
Max-1	AR	0.1	full	2226-2834	125-250	>450	>550		>1033
Max-2	AR	0.1	full	2226-2834	125-250	450-509	550-1891	1033-1891
Root-1	AR	0.1	full	1000-3000	125-250	450-509	>550	>1033
Root-2	AR	0.1	full	1500-3000	125-250	450-509	>550	>1033
Root-3	AR	0.1	full	2000-3000	125-250	450-509	>550	>1033
Sigma	AR	1	full	2226-2834	125-250	450-509	>550	>1033
IR	IR	0.1	full	2226-2834	125-250	450-509	>550	>1033
Single partition	AR	0.1	one	2226-2834	125-250	450-509	>550	>1033
two partitions-1	AR	0.1	two (ribosomal proteins, others)	2226-2834	125-250	450-509	>550	>1033
two partitions-2	AR	0.1	two (NADH dehydrogenases, others)	2226-2834	125-250	450-509	>550	>1033
three partitions	AR	0.1	three (ribosomal protein, NADH dehydrogenase, others)	2226-2834	125-250	450-509	>550	>1033
ModelFinder partitions	AR	0.1	seven (according to ModelFinder)	2226-2834	125-250	450-509	>550	>1033
Nuclear-encoded dataset
Dating scheme	Clock model	Sigma	Partitions	Root	Node 1	Node 2	Node 3	Node 4	Node 5	Node 6	Node 7	Node 8	Node 9	Node 10	Node a
Best-practiced	AR	0.1	full	2226-2834	125-250	450-509	>550	>1033	>525	318-332	520-636	550-833	>800	>400
Phan	AR	0.1	full	2226-2834	125-250	450-509			>525	318-332	520-636			>400
Max-1	AR	0.1	full	2226-2834	125-250	>450	>550		>525	>318	>520	>550	>800	>400	>1033
Max-2	AR	0.1	full	2226-2834	125-250	450-509	550-1891	1033-1891	525-1891	318-332	520-1891	550-1891	800-1891	400-1891
Root-1	AR	0.1	full	1000-3000	125-250	450-509	>550	>1033	>525	318-332	520-636	550-833	>800	>400
Root-2	AR	0.1	full	1500-3000	125-250	450-509	>550	>1033	>526	318-332	520-636	550-833	>800	>400
Root-3	AR	0.1	full	2000-3000	125-250	450-509	>550	>1033	>527	318-332	520-636	550-833	>800	>400
Sigma	AR	1	full	2226-2834	125-250	450-509	>550	>1033	>528	318-332	520-636	550-833	>800	>400
IR	IR	0.1	full	2226-2834	125-250	450-509	>550	>1033	>530	318-332	520-636	550-833	>800	>400
Single partition	AR	0.1	one	2226-2834	125-250	450-509	>550	>1033	>529	318-332	520-636	550-833	>800	>400
Two partitions-1	AR	0.1	two (NADH-quinone oxidoreductase, others)	2226-2834	125-250	450-509	>550	>1033	>529	318-332	520-636	550-833	>800	>400
Two partitions-2	AR	0.1	two (chaperone, others)	2226-2834	125-250	450-509	>550	>1033	>529	318-332	520-636	550-833	>800	>400
Three partitions	AR	0.1	three (NADH-quinone oxidoreductase, chaperone, others)	2226-2834	125-250	450-509	>550	>1033	>529	318-332	520-636	550-833	>800	>400
ModelFinder partitions	AR	0.1	nine (according to ModelFinder)	2226-2834	125-250	450-509	>550	>1033	>529	318-332	520-636	550-833	>800	>400
Cyano-based strategy
Dating scheme	Clock model	Sigma	Partitions	Root	Node 1	Node 2	Node 3
Best-practiced	AR	0.1	full	2320-3500	1700-1900	1200-2100	2320-3000
Sanchez 2014	AR	0.1	full	2320-3500	2100-2450	1700-2450	2320-3000
Sanchez 2017	AR	0.1	full	2320-3500	1700-1900	1600-1900	2320-3000
GOE	AR	0.1	full	2320-3500			2320-3000
Root	AR	0.1	full	2320-3800	1700-1900	1200-2100	2320-3000

### Sheet: Dataset_S3
Dataset S3. Genes and species used in mcmc3r.
Genes
mito-encoded
20s, 3g	MitoCOG0001	MitoCOG0071	MitoCOG0133
20s, 5g	MitoCOG0040	MitoCOG0066	MitoCOG0030	MitoCOG0067	MitoCOG0043
20s, 10g	MitoCOG0011	MitoCOG0008	MitoCOG0004	MitoCOG0067	MitoCOG0031	MitoCOG0071	MitoCOG0040	MitoCOG0010	MitoCOG0133	MitoCOG0027
40s, 3g	MitoCOG0067	MitoCOG0053	MitoCOG0133
40s, 5g	MitoCOG0133	MitoCOG0039	MitoCOG0031	MitoCOG0040	MitoCOG0001
40s, 10g	MitoCOG0043	MitoCOG0011	MitoCOG0052	MitoCOG0005	MitoCOG0066	MitoCOG0009	MitoCOG0031	MitoCOG0030	MitoCOG0012	MitoCOG0060
nuclear-encoded
20s, 3g	bioC	groEL	sucD
20s, 5g	dnaK	nuoF	sdhB	bioC	hesB
20s, 10g	dnaK	sdhB	nuoG	erpA	groEL	gidA	engA	ybjS	petA	duf185
40s, 3g	nuoD	nuoI	ybjS
40s, 5g	nuoF	sucD	groEL	bioC	erpA
40s, 10g	nuoF	nuoC	AFG1	trmE	erpA	cox11	nuoI	rpl3	ybjS	dnaK
Species
mito-encoded
20s	Candidatus_Paracaedibacter_acanthamoebae_isolate_PRA3	Ketogulonicigenium_vulgare_WSH-001	Nitrosospira_multiformis_ATCC_25196	Wolbachia_endosymbiont_of_Onchocerca_ochengi	Citromicrobium_JLT1363	Candidatus_Finniella_lucida	Rubritepida_flocculans_DSM_14296	Chondrus_crispus	Jakoba_bahamiensis	Candidatus_Pelagibacter_IMCC9063	Candidatus_Arcanobacter_lacustris	Ruegeria_ANG-R	Thalassospira_profundimaris_WP0211	Caedibacter_38-128	Rhizobium_leguminosarum_bv._trifolii_WSM1689	Pelagibacterium_halotolerans_B2	Caedibacter_37-49	Magnetococcus_marinus_MC-1	alphaproteobacterium_sp_HIMB5	Burkholderia_thailandensis_E264
40s	Parvibaculum_lavamentivorans_DS-1	Chondrus_crispus	Paracoccus_denitrificans_PD1222	Anaplasma_phagocytophilum_HZ	Candidatus_Finniella_lucida	Meganema_perideroedes_DSM_15528	Oceanibaculum_indicum_P24 Histiona_aroides	Alteromonas_lipolytica	alphaproteobacterium_SCGC_AAA288-N07	Rhodospirillum_rubrum_ATCC_11170	Elioraea_tepidiphila_DSM_17972	Malawimonas_jakobiformis	Cyanophora_paradoxa	Pelagibacter_sp_HIMB058	Wolbachia_endosymbiont_of_Culex_quinquefasciatus_Pel	alpha_proteobacterium_RS24	Candidatus_Pelagibacter_IMCC9063	Citromicrobium_JLT1363	Kordiimonas_gwangyangensis_DSM_19435_-_JCM_12864 Caedibacter_38-128	Oryza_sativa	Candidatus_Jidaibacter_acanthamoeba	Ehrlichia_canis_Jake	Spongiibacter_tropicus_DSM_19543	Methylobacterium_extorquens_AM1	Arabidopsis_thaliana	Asticcacaulis_excentricus_CB_48	Andalucia_godoyi	Micavibrio_aeruginosavorus_ARL-13	Granulibacter_bethesdensis_CGDNIH1	Methylocystis_SC2	Burkholderia_thailandensis_E264	Ketogulonicigenium_vulgare_WSH-001	Ostreococcus_tauri	alpha_proteobacterium_Q-1	Caedibacter_varicaedens	Candidatus_Paracaedibacter_symbiosus Candidatus_Arcanobacter_lacustris	Candidatus_Nucleicultrix_amoebiphila_FS5
nuclear-encoded
20s	Thalassobaculum_salexigens_DSM_19539	Caedibacter_37-49	Thalassiosira_pseudonana	Pelagibacter_sp_HIMB058	Acidiphilium_angustum_ATCC_35903	Ostreococcus_tauri	Bartonella_quintana_RM-11 Nitrosospira_multiformis_ATCC_25196	Kordiimonas_gwangyangensis_DSM_19435_-_JCM_12864	Sphingomonas_wittichii	Parvularcula_bermudensis_HTCC2503	Andalucia_godoyi	Hirschia_baltica_ATCC_49814	Asticcacaulis_excentricus_CB_48	Rhodospirillum_centenum_SW	alpha_proteobacterium_AAP81b	Rhodopseudomonas_palustris_TIE-1	Ehrlichia_canis_Jake	Granulibacter_bethesdensis_CGDNIH1	Wolbachia_endosymbiont_of_Culex_quinquefasciatus_Pel
40s	Orientia_tsutsugamushi_Boryong	Hyphomicrobium_denitrificans_ATCC_51888	Alteromonas_lipolytica	Ehrlichia_canis_Jake	Elphidium_margaritaceum	Chondrus_crispus	alphaproteobacterium_sp_HIMB5	Branchiostoma_floridaeOceanicaulis_HTCC2633	Pelagibacter_sp_HIMB058	Sneathiella_glossodoripedis_JCM_23214	Candidatus_Pelagibacter_IMCC9063	Candidatus_Midichloria_mitochondrii_IricVA	Methylobacterium_extorquens_AM1	Granulibacter_bethesdensis_CGDNIH1	Phytophthora_infestans	Wolbachia_endosymbiont_of_Culex_quinquefasciatus_Pel	Physcomitrella_patens	Ustilago_maydis	Meganema_perideroedes_DSM_15528	Caedibacter_37-49	Candidatus_Jidaibacter_acanthamoeba	Candidatus_Paracaedibacter_acanthamoebae_isolate_PRA3	Caedibacter_38-128	Parvibaculum_lavamentivorans_DS-1	Elioraea_tepidiphila_DSM_17972	Magnetococcus_marinus_MC-1	alpha_proteobacterium_AAP81b	Wolbachia_endosymbiont_of_Onchocerca_ochengi	Spizellomyces_punctatus	Candida_albicans	Reticulomyxa_filosa	Candidatus_Odyssella_thessalonicensis_L13	Oxytricha_trifallax	Paracoccus_denitrificans_PD1222	Rhodobacter_sphaeroides_2.4.1	Gallus_gallus	Candidatus_Pelagibacter_ubique_HTCC8051	Candidatus_Finniella_lucida	endosymbiont_of_Peranema
